# Immunotherapy of glioblastoma explants induces interferon-γ responses and spatial immune cell rearrangements in tumor center, but not periphery

**DOI:** 10.1101/2022.01.19.474897

**Authors:** Tala Shekarian, Carl P. Zinner, Ewelina M. Bartoszek, Wandrille Duchemin, Anna T. Wachnowicz, Sabrina Hogan, Manina M. Etter, Julia Flammer, Chiara Paganetti, Tomás A. Martins, Philip Schmassmann, Steven Zanganeh, Francois Le Goff, Manuele G. Muraro, Marie-Françoise Ritz, Darci Phillips, Salil S. Bhate, Graham L. Barlow, Garry P. Nolan, Christian M. Schürch, Gregor Hutter

## Abstract

Recent therapeutic strategies for glioblastoma (GBM) aim at targeting immune tumor microenvironment (iTME) components to induce antitumoral immunity. A patient-tailored, *ex vivo* drug testing and response analysis platform for GBM would facilitate personalized therapy planning, provide insights into treatment-induced immune mechanisms in the iTME, and enable the discovery of biomarkers of therapy response and resistance.

We cultured 47 GBM explants from tumor center and periphery from 7 patients in perfusion bioreactors to assess iTME responses to immunotherapy. Explants were exposed to antibodies blocking the immune checkpoints CD47, PD-1 or or their combination, and were analyzed by highly multiplexed microscopy (CODEX, <u>co</u>-detection by in<u>dex</u>ing) using an immune-focused 55-marker panel. Culture media were examined for changes of soluble factors including cytokines, chemokines and metabolites. CODEX enabled the spatially resolved identification and quantification of >850,000 single cells in explants, which were classified into 10 cell types by clustering. Explants from center and periphery differed significantly in their cell type composition, their levels of soluble factors, and their responses to immunotherapy. In a subset of explants, culture media displayed increased interferon-γ levels, which correlated with shifts in immune cell composition within specific tissue compartments, including the enrichment of CD4^+^ and CD8^+^ T cells within an adaptive immune compartment. Furthermore, significant differences in the expression levels of functional molecules in innate and adaptive immune cell types were found between explants responding or not to immunotherapy. In non-responder explants, T cells showed higher expression of PD-1, LAG-3, TIM-3 and VISTA, whereas in responders, macrophages and microglia showed higher cathepsin D levels. Our study demonstrates that *ex vivo* immunotherapy of GBM explants enables an active antitumoral immune response within the tumor center in a subset of patients, and provides a framework for multidimensional personalized assessment of tumor response to immunotherapy.
