## Supplementary material for "Immunotherapy of glioblastoma explants induces interferon-γ responses and spatial immune cell rearrangements in tumor center, but not periphery": Suppl Table 2

### Sheet: File information
Table S2
Immunotherapy of glioblastoma explants induces interferon-γ responses and spatial immune cell rearrangements in tumor center but not periphery
Acta Neuropathologica
Tala Shekarian, Carl P. Zinner, Ewelina M. Bartoszek, Wandrille Duchemin, Anna T. Wachnowicz, Sabrina Hogan, Manina M. Etter, Julia Flammer, Chiara Paganetti, Tomás A. Martins, Philip Schmassmann, Steven Zanganeh, Francois Le Goff, Manuele G. Muraro, Marie-Françoise Ritz, Darci Phillips, Salil S. Bhate, Graham L. Barlow, Garry P. Nolan,
Christian M. Schürch1, 2, 3,* and Gregor Hutter4,5,*
1Department of Pathology and Neuropathology, University Hospital and Comprehensive Cancer Center Tübingen, Tübingen, Germany
2Department of Microbiology & Immunology, Stanford University School of Medicine, Stanford, CA, USA
3Department of Pathology, Stanford University School of Medicine, Stanford, CA, USA
4Brain Tumor Immunotherapy Lab, Department of Biomedicine, University of Basel, Basel, Switzerland
5Department of Neurosurgery, University Hospital Basel, Basel, Switzerland
*correspondence: christian.schuerch@med.uni-tuebingen.de, gregor.hutter@usb.ch

### Sheet: Purified antibodies
Antigen	Clone	Company	Catalog number
CD8	C8/144B	Cell Marque	custom
Granzyme B	EPR20129-217	Abcam	ab219803
AIF-1 (Iba1)	EPR16588	Abcam	ab178846
IDH-1 R132H	H09	Dianova	DIAH09
MHC-I	EMR8-5	Abcam	ab7032
MPO	poly clonal	Novusbiological	AF3667
HLA-DR	EPR3692	Abcam	ab215985
CD45RA	HI100	BD Bioscience	555486
CD71	MRQ-48	Cell Marque	custom
GFAP	2.2B10	Thermo Fisher Scientific	13-0300
Collagen IV	polyclonal	Abcam	ab6586
a-SMA	polyclonal	Abcam	ab5694
CD15	MMA	BD Bioscience	559045
FoxP3	236A/E7	Invitrogen	14-4777-80
CD206	polyclonal	R&D system	AF2534
CD134 (OX40)	polyclonal	R&D system	AF3388
TMEM119	CL8714	Novusbiological	NBP2-76985
CX3CR1	polyclonal	Novusbiological	NBP1-76949
CD69	polyclonal	Novusbiological	AF2359
PD-L1	E1L3N	Cell Signaling Technology	custom
CD11c	EP1347Y	AbCam	ab216655
CD11b	EPR1344	Abcam	ab216445
S100A9	MAC387	Thermo Fisher Scientific	MA1-81381
CD4	EPR6855	Abcam	ab181724
CD25	4C9	Cell Marque	Custom
CD3	MRQ-39	Cell Marque	custom
CD45	2B11+PD7/263	Novus biological	NBP2-34528
BCL2	124	Cell Marque	Custom
Arginase-1	polyclonal	Novusbiological	NBP1-32731
CD73	polyclonal	R&D	AF5795
CD20	rIGEL/773	Novusbiological	NBP2-54591
CD34	QBEnd/10	Novusbiological	NBP2-34713
CD45RO	UCH-L1	Santa cruz Biotechnology	sc-1183
CD31	C31.3 + C31.7 + C31.10	Novusbiological	NBP2-47785
CD47	polyclonal	R&D system	AF4670
Ki-67	B56	BD Bioscience	556003
NGFR	74902	R&D system	MAB367
Tim-3	polyclonal	R&D system	AF2365
CD56	MRQ-42	Cell Marque	custom
CD2	RPA-2.10	Biolegend	300202
IDO-1	D5J4E	Cell Signaling Technology	custom
CD16	D1N9L	Cell Signaling Technology	custom
CD163	EDHu-1	Novusbiological	NB110-40686
PD-1	D4W2J	Cell Signaling Technology	custom
CD38	EPR4106	abcam	ab176886
ICOS	D1K2T	Cell Signaling Technology	custom
Podoplanin	D2-40	Biolegend	916606
CD68	KP-1	Biolegend	916104
VISTA	D1L2G	Cell Signaling Technology	custom
CD80	polyclonal	Novusbiological	AF140
CD74	LN2	Biolegend	326802
Cathepsin D	4G2	Novusbiological	NBP1-04278
EGFR	D38B1	Cell Signaling Technology	custom
CD57	HCD57	Biolegend	322325
LAG3	D2G4O	Cell Signaling Technology	custom

### Sheet: CODEX multicycle panel
	Cycle	Channel 1	Alexa-488	Oligo#	Clone	Ab Dilution	Exposure Time	ATTO550	Oligo#	Clone	Ab Dilution	Exposure Time	Alexa647	Oligo#	Clone	Ab Dilution	Exposure Time
	1	Hoechst 33342, 1/175s	blank				1/2s	blank				1/2s	blank				1/2s
	2	Hoechst 33342, 1/175s	CD8	8	C8/144B	1:50	1/2s	FoxP3	61	236A/E7	1:100	1/2s	CD47	60	polyclonal	1:100	1/2s
	3	Hoechst 33342, 1/175s	Granzyme B	81	EPR20129-217	1:200	1/4s	CD206	55	polyclonal	1:100	1/2s	Ki-67	6	B56	1:100	1/6s
	4	Hoechst 33342, 1/175s	AIF-1 (Iba1)	63	EPR16588	1:50	1/2s	CD134 (OX40)	67	polyclonal	1:100	1/2s	NGFR	21	74902	1:100	1/2s
	5	Hoechst 33342, 1/175s	IDH-1 R132H	43	H09	1:100	1/2s	TMEM119	5	CL8714	1:200	1/5s	Tim-3	44	polyclonal	1:200	1/2s
	6	Hoechst 33342, 1/175s	MHC-I	15	EMR8-5	1:100	1/2s	CX3CR1	7	polyclonal	1:50	1/2s	CD56	29	MRQ-42	1:50	1/2s
	7	Hoechst 33342, 1/175s	MPO	51	polyclonal	1:100	1/2s	CD69	36	polyclonal	1:100	1/2s	CD2	25	RPA-2.10	1:100	1/2s
	8	Hoechst 33342, 1/175s	HLA-DR	65	EPR3692	1:100	1/3s	PD-L1	11	E1L3N	1:50	1/2s	IDO-1	59	D5J4E	1:50	1/2s
	9	Hoechst 33342, 1/175s	CD45RA	72	HI100	1:50	1/2s	CD11c	49	EP1347Y	1:50	1/2s	CD16	26	D1N9L	1:50	1/2s
	10	Hoechst 33342, 1/175s	CD71	3	MRQ-48	1:100	1/2s	CD11b	28	EPR1344	1:100	1/2s	CD163	45	EDHu-1	1:100	1/3s
	11	Hoechst 33342, 1/175s	GFAP	46	2.2B10	1:50	1/2s	S100A9	57	MAC387	1:50	1/2s	PD-1	23	D4W2J	1:50	1/2s
	12	Hoechst 33342, 1/175s	Collagen IV	33	polyclonal	1:100	1/2s	CD4	20	EPR6855	1:100	1/2s	CD38	66	EPR4106	1:100	1/2s
	13	Hoechst 33342, 1/175s	a-SMA	69	polyclonal	1:200	1/2s	CD25	24	4C9	1:100	1/2s	ICOS	74	D1K2T	1:100	1/2s
	14	Hoechst 33342, 1/175s	CD15	14	MMA	1:200	1/6s	CD3	77	MRQ-39	1:100	1/2s	Podoplanin	32	D2-40	1:100	1/4s
	15	Hoechst 33342, 1/175s	blank				1/600s	CD45	56	2B11+PD7/263	1:100	1/3s	CD68	70	KP-1	1:100	1/3s
	16	Hoechst 33342, 1/175s	blank				1/600s	BCL2	41	124	1:50	1/2s	VISTA	79	D1L2G	1:50	1/2s
	17	Hoechst 33342, 1/175s	blank				1/600s	Arginase-1	52	polyclonal	1:100	1/2s	CD80	80	polyclonal	1:100	1/2s
	18	Hoechst 33342, 1/175s	blank				1/600s	CD73	75	polyclonal	1:100	1/2s	CD74	53	LN2	1:100	1/4s
	19	Hoechst 33342, 1/175s	blank				1/600s	CD20	48	rIGEL/773	1:200	1/3s	Cathepsin D	76	4G2	1:200	1/4s
	20	Hoechst 33342, 1/175s	blank				1/600s	CD34	38	QBEnd/10	1:100	1/2s	EGFR	58	D38B1	1:100	1/2s
	21	Hoechst 33342, 1/175s	blank				1/600s	CD45RO	2	UCH-L1	1:100	1/2s	CD57	30	HCD57	1:100	1/2s
	22	Hoechst 33342, 1/175s	blank				1/600s	CD31	68	C31.3 + C31.7 + C31.10	1:200	1/6s	LAG3	42	D2G4O	1:200	1/2s
	23	Hoechst 33342, 1/175s	blank				1/4s	blank				1/4s	blank				1/4s
	24	Hoechst 33342, 1/175s	blank				1/600s	blank				1/600s	DRAQ5				1/5s

### Sheet: CODEX oligonucleotides
Oligo No.	Antibody oligo sequence (5'-3')		Fluorescent oligonucleotide sequences (5'-3')			Blocking component 4 (BC4) oligos (5'-3')
2	/mal/ATGGTTTAGGACTAC	/5Alex488N/GTAGTCCTAAACCAT	/5ATTO550N/GTAGTCCTAAACCAT			GTAGTCCTAAACCAT
3	/mal/TACTCCTCGCCG	/5Alex488N/CGGCGAGGAGTA	/5ATTO550N/CGGCGAGGAGTA	/5Alex647N/CGGCGAGGAGTA		CGGCGAGGAGTA
5	/mal/TCTCCCATTAGTCGG	/5Alex488N/CCGACTAATGGGAGA	/5ATTO550N/CCGACTAATGGGAGA			CCGACTAATGGGAGA
6	/mal/TGGATGTGTTACGAT	/5Alex488N/ATCGTAACACATCCA	/5ATTO550N/ATCGTAACACATCCA	/5Alex647N/ATCGTAACACATCCA		ATCGTAACACATCCA
7	/mal/CGCTAAGATATTCTAAG	/5Alex488N/CTTAGAATATCTTAGCG	/5ATTO550N/CTTAGAATATCTTAGCG			CTTAGAATATCTTAGCG
8	/mal/CGCAGATGAATATTC	/5Alex488N/GAATATTCATCTGCG	/5ATTO550N/GAATATTCATCTGCG	/5Alex647N/GAATATTCATCTGCG		GAATATTCATCTGCG
11	/mal/GGGTTATACACTCGT	/5Alex488N/ACGAGTGTATAACCC	/5ATTO550N/ACGAGTGTATAACCC			ACGAGTGTATAACCC
14	/mal/AGATTCAGTCTCTCG	/5Alex488N/CGAGAGACTGAATCT	/5ATTO550N/CGAGAGACTGAATCT			CGAGAGACTGAATCT
15	/mal/CTGTAATAGGCACTA	/5Alex488N/TAGTGCCTATTACAG	/5ATTO550N/TAGTGCCTATTACAG	/5Alex647N/TAGTGCCTATTACAG		TAGTGCCTATTACAG
20	/mal/ATGTAGGATGGTCTC		/5ATTO550N/GAGACCATCCTACAT	/5Alex647N/GAGACCATCCTACAT		GAGACCATCCTACAT
21	/mal/CGTGCCGTTTCAC	/5Alex488N/GTGAAACGGCACG	/5ATTO550N/GTGAAACGGCACG	/5Alex647N/GTGAAACGGCACG		GTGAAACGGCACG
23	/mal/GGTTTCCTCAGACAC	/5Alex488N/GTGTCTGAGGAAACC	/5ATTO550N/GTGTCTGAGGAAACC	/5Alex647N/GTGTCTGAGGAAACC		GTGTCTGAGGAAACC
24	/mal/ATAAGGGCTCATTGT	/5Alex488N/ACAATGAGCCCTTAT	/5ATTO550N/ACAATGAGCCCTTAT	/5Alex647N/ACAATGAGCCCTTAT		ACAATGAGCCCTTAT
25	/mal/GCACGCCCTTTTA		/5ATTO550N/TAAAAGGGCGTGC	/5Alex647N/TAAAAGGGCGTGC		TAAAAGGGCGTGC
26	/mal/CACTTGTCTAACCAA	/5Alex488N/TTGGTTAGACAAGTG	/5ATTO550N/TTGGTTAGACAAGTG	/5Alex647N/TTGGTTAGACAAGTG		TTGGTTAGACAAGTG
28	/mal/TGGTCCACTAACGTA	/5Alex488N/TACGTTAGTGGACCA	/5ATTO550N/TACGTTAGTGGACCA	/5Alex647N/TACGTTAGTGGACCA		TACGTTAGTGGACCA
29	/mal/ATAGGGCATTTGAAG	/5Alex488N/CTTCAAATGCCCTAT	/5ATTO550N/CTTCAAATGCCCTAT	/5Alex647N/CTTCAAATGCCCTAT		CTTCAAATGCCCTAT
30	/mal/CACATGAGCGAATCA		/5ATTO550N/TGATTCGCTCATGTG	/5Alex647N/TGATTCGCTCATGTG		TGATTCGCTCATGTG
32	/mal/TACCAAATCCTGATG	/5Alex488N/CATCAGGATTTGGTA	/5ATTO550N/CATCAGGATTTGGTA	/5Alex647N/CATCAGGATTTGGTA		CATCAGGATTTGGTA
33	/mal/TTATCATGAGGAGCG	/5Alex488N/CGCTCCTCATGATAA		/5Alex647N/CGCTCCTCATGATAA		CGCTCCTCATGATAA
36	/mal/ACCTACACAATGCTA	/5Alex488N/TAGCATTGTGTAGGT	/5ATTO550N/TAGCATTGTGTAGGT			TAGCATTGTGTAGGT
38	/mal/GCGTCTACTTATAAG	/5Alex488N/CTTATAAGTAGACGC	/5ATTO550N/CTTATAAGTAGACGC			CTTATAAGTAGACGC
41	/mal/TGTATGAGTAGTAATCT	/5Alex488N/AGATTACTACTCATACA	/5ATTO550N/AGATTACTACTCATACA	/5Alex647N/AGATTACTACTCATACA		AGATTACTACTCATACA
42	/mal/TCTAAGTCAGAGAGC		/5ATTO550N/GCTCTCTGACTTAGA	/5Alex647N/GCTCTCTGACTTAGA		GCTCTCTGACTTAGA
43	/mal/GACATTATCCGTGAT	/5Alex488N/ATCACGGATAATGTC	/5ATTO550N/ATCACGGATAATGTC	/5Alex647N/ATCACGGATAATGTC		ATCACGGATAATGTC
44	/mal/TCACTACTATTAGTACT	/5Alex488N/AGTACTAATAGTAGTGA	/5ATTO550N/AGTACTAATAGTAGTGA			AGTACTAATAGTAGTGA
45	/mal/GCCAGAATGCCA		/5ATTO550N/TGGCATTCTGGC	/5Alex647N/TGGCATTCTGGC		TGGCATTCTGGC
46	/mal/GACTCGAACCTGAG	/5Alex488N/CTCAGGTTCGAGTC		/5Alex647N/CTCAGGTTCGAGTC		CTCAGGTTCGAGTC
48	/mal/GCACGGCAAAGTG	/5Alex488N/CACTTTGCCGTGC	/5ATTO550N/CACTTTGCCGTGC	/5Alex647N/CACTTTGCCGTGC		CACTTTGCCGTGC
49	/mal/ATAACGCCTCGTATC	/5Alex488N/GATACGAGGCGTTAT	/5ATTO550N/GATACGAGGCGTTAT			GATACGAGGCGTTAT
51	/mal/CGTGCGGGAAAAT	/5Alex488N/ATTTTCCCGCACG		/5Alex647N/ATTTTCCCGCACG		ATTTTCCCGCACG
52	/mal/ACCAGGTGATTGCAT		/5ATTO550N/ATGCAATCACCTGGT	/5Alex647N/ATGCAATCACCTGGT		ATGCAATCACCTGGT
53	/mal/TATCCCGTAAACTTC		/5ATTO550N/GAAGTTTACGGGATA	/5Alex647N/GAAGTTTACGGGATA		GAAGTTTACGGGATA
55	/mal/AGGTCAACTCGCAC	/5Alex488N/GTGCGAGTTGACCT	/5ATTO550N/GTGCGAGTTGACCT			GTGCGAGTTGACCT
56	/mal/GGTCACATGGTCGTT	/5Alex488N/AACGACCATGTGACC	/5ATTO550N/AACGACCATGTGACC	/5Alex647N/AACGACCATGTGACC		AACGACCATGTGACC
57	/mal/GCGGATTTCGTATTT	/5Alex488N/AAATACGAAATCCGC	/5ATTO550N/AAATACGAAATCCGC	/5Alex647N/AAATACGAAATCCGC		AAATACGAAATCCGC
58	/mal/CGTCAGTACTTTCAG	/5Alex488N/CTGAAAGTACTGACG	/5ATTO550N/CTGAAAGTACTGACG			CTGAAAGTACTGACG
59	/mal/GCTTATTATGGACTTC		/5ATTO550N/GAAGTCCATAATAAGC	/5Alex647N/GAAGTCCATAATAAGC		GAAGTCCATAATAAGC
60	/mal/ACAAAACTGCTGTCG		/5ATTO550N/CGACAGCAGTTTTGT	/5Alex647N/CGACAGCAGTTTTGT		CGACAGCAGTTTTGT
61	/mal/TCTTATTCCCGAATA		/5ATTO550N/TATTCGGGAATAAGA	/5Alex647N/TATTCGGGAATAAGA		TATTCGGGAATAAGA
62	/mal/TAGGGGAACAGGTTG	/5Alex488N/CAACCTGTTCCCCTA	/5ATTO550N/CAACCTGTTCCCCTA			CAACCTGTTCCCCTA
63	/mal/AATTAGCTTAAGAGAGT	/5Alex488N/ACTCTCTTAAGCTAATT	/5ATTO550N/ACTCTCTTAAGCTAATT			ACTCTCTTAAGCTAATT
65	/mal/GATAAATATTTTACAGAGT	/5Alex488N/ACTCTGTAAAATATTTATC	/5ATTO550N/ACTCTGTAAAATATTTATC			ACTCTGTAAAATATTTATC
66	/mal/TACGTGCTTTGGTT	/5Alex488N/AACCAAAGCACGTA	/5ATTO550N/AACCAAAGCACGTA	/5Alex647N/AACCAAAGCACGTA		AACCAAAGCACGTA
67	/mal/GACGACGAAGGC	/5Alex488N/GCCTTCGTCGTC	/5ATTO550N/GCCTTCGTCGTC	/5Alex647N/GCCTTCGTCGTC		GCCTTCGTCGTC
68	/mal/CTTCTTGTGGAACC	/5Alex488N/GGTTCCACAAGAAG	/5ATTO550N/GGTTCCACAAGAAG			GGTTCCACAAGAAG
69	/mal/CCCGGCAGTT	/5Alex488N/AACTGCCGGG		/5Alex647N/AACTGCCGGG		AACTGCCGGG
70	/mal/AACCAAACTGACCG	/5Alex488N/CGGTCAGTTTGGTT		/5Alex647N/CGGTCAGTTTGGTT		CGGTCAGTTTGGTT
71	/mal/TCACCCCCAGC		/5ATTO550N/GCTGGGGGTGA	/5Alex647N/GCTGGGGGTGA		GCTGGGGGTGA
72	/mal/AACGCGACGGAT	/5Alex488N/ATCCGTCGCGTT	/5ATTO550N/ATCCGTCGCGTT	/5Alex647N/ATCCGTCGCGTT		ATCCGTCGCGTT
74	/mal/ATTTGCTTCGACGA		/5ATTO550N/TCGTCGAAGCAAAT	/5Alex647N/TCGTCGAAGCAAAT		TCGTCGAAGCAAAT
75	/mal/CGCTTGGGTGTTTA	/5Alex488N/TAAACACCCAAGCG	/5ATTO550N/TAAACACCCAAGCG			TAAACACCCAAGCG
76	/mal/CTGTCGGTCGTCA		/5ATTO550N/TGACGACCGACAG	/5Alex647N/TGACGACCGACAG		TGACGACCGACAG
77	/mal/ATTTCAACAAATATTGTT		/5ATTO550N/AACAATATTTGTTGAAAT	/5Alex647N/AACAATATTTGTTGAAAT		AACAATATTTGTTGAAAT
79	/mal/GCCGGAAGTGGT		/5ATTO550N/ACCACTTCCGGC	/5Alex647N/ACCACTTCCGGC		ACCACTTCCGGC
80	/mal/CGGGGCACCA		/5ATTO550N/TGGTGCCCCG	/5Alex647N/TGGTGCCCCG		TGGTGCCCCG
81	/mal/CAAGGAACTACCGA	/5Alex488N/TCGGTAGTTCCTTG	/5ATTO550N/TCGGTAGTTCCTTG	/5Alex647N/TCGGTAGTTCCTTG		TCGGTAGTTCCTTG
